# Tiarins, a diverse family of natural Trojan-horse aminoacyl-tRNA synthetase inhibitors discovered by genome mining

**DOI:** 10.64898/2025.12.02.691738

**Authors:** Dmitrii Y. Travin, Aleksei Livensky, Dmitry Bikmetov, Constantine Pavlov, Marina Serebryakova, Konstantin Gilep, Fengjie Wu, Delphine Naquin, Tatiana Timchenko, Guy Lippens, Séverine Zirah, Peter Mergaert, Svetlana Dubiley

## Abstract

Trifolitoxin (TFX) is a ribosomally synthesized and post-translationally modified peptide antibiotic produced by *Rhizobium anhuiense* T24. Although discovered more than half a century ago, its mechanism of action has remained elusive. Here we demonstrate that TFX inhibits arginyl-tRNA synthetase (ArgRS), an essential translation enzyme. TFX acts as a Trojan-horse antibiotic: it enters cells via the inner membrane oligopeptide transporter YejABEF and then undergoes partial proteolysis by the aminopeptidase PepN to release a “warhead” that binds ArgRS and arrests translation. A systematic analysis of prokaryotic genomes revealed that TFX belongs to a widespread family of modified peptides that we designate the tiarins. In addition to ArgRS inhibitors, the tiarin family includes compounds that specifically target at least seven other aminoacyl-tRNA synthetases. These findings define a previously unrecognized family of natural antibiotics and provide a framework for developing a new class of inhibitors targeting various tRNA synthetases.
