## Supplementary Data 1 for "Tiarins, a diverse family of natural Trojan-horse aminoacyl-tRNA synthetase inhibitors discovered by genome mining"

### Sheet: Sheet1
Genome_ID, TfxC_homolog_ID	Organism	Predicted precursor peptide sequence
TfxC	Rhizobium anhuiense T24	MDNKVAKNVEVKKGSIKATFKAAVLKSKTKVDIGGSRQGCVA
NC_017273.1_prot_WP_014510989.1	Thermus thermophilus	MFEERQDVRLVDNNRGAIVEAEVSLVEGDELVIQELEPFDLALVQGCGDIAQ
NZ_AJVG01000002.1_prot_WP_008454056.1	Natrinema sp. J7-1	MTEYDIEEVDDDEEPALHQHHKVVESDD
NZ_ANAH02000009.1_prot_WP_002628667.1	Cystobacter fuscus	MDNEKKVAESAIELPKSDEKKAEKSLFRIKTVKTGIKAAMQGCTDGPGP
NZ_ANHX01000012.1_prot_WP_017688450.1	Paenibacillus sp. PAMC 26794	MVNQDNLVNKVNAELENVLNIEDFMIEELPPLPLALEQGDPSYMPIGL
NZ_ANHX01000012.1_prot_WP_081594968.1	Paenibacillus sp. PAMC 26794	MVNQDNLVNKVNAELENVLNIEDFMIEELPPLPLALEQGDPSYMPIGL
NZ_AP022870.1_prot_WP_173033957.1	Phytohabitans flavus	MTAPAQSTPSTGQDGGVKATTVESTIQTGTGKITLKRSRSSAARPIQQNN
NZ_BEWA01000001.1_prot_WP_159106609.1	Streptomyces rishiriensis	MLSPIEETAKTGLSTDDVDTEKLIAPIFEIEVSEVEPAQIMPKQGCIR
NZ_BMSA01000068.1_prot_WP_189718519.1	Streptomyces phaeofaciens	MHSPIEETAKTEMSAAHPGAEKRDAPIFEIEVSEVEPAQIMPMQGCIR
NZ_BMSV01000005.1_prot_WP_189533289.1	Streptomyces roseolilacinus	MNSQFADPSTTQINAMREVDVERADAAVFEIEIEEVEMLPTLLKQGCIC
NZ_BMTR01000002.1_prot_WP_190079934.1	Streptomyces longisporoflavus	MGEENAPQPEETEAHAAVPDVDDFAVTEVEDASAALIQYRPDMG
NZ_BNBT01000101.1_prot_WP_190138554.1	Streptomyces longispororuber	MKQEEQTPRTQDVDARAEVPDVDDFAVTEVEDAAAALIQYRPDMG
NZ_BONY01000046.1_prot_WP_203911970.1	Rhizocola hellebori	MAETLLETTSEEVVETLDVVEETSAYDVMLLQSSAY
NZ_BOOU01000012.1_prot_WP_203982503.1	Sphaerisporangium rufum	MSSSTSELAAEVSGKLGAGVELNPADFTVEALPEMPIALRQMEASRP
NZ_CACSJA010000007.1_prot_WP_159912711.1	Pantoea sp. 18069	MSDTDSAAAASCELREPNEQESQDFPFGSFIALKRLSKLNIEAVRMQGCADSGTGGDN
NZ_CP006986.1_prot_WP_038689990.1	Rhizobium etli	MDNKVAKNVEVKKGSIKATFKAAVLKSKTKVDMGGARQGCVA
NZ_CP022685.1_prot_WP_159072653.1	Streptomyces formicae	MGAQLRENGAPTEGATKRIPSEFELELSEIQPIVALKQGCVCPPGGCS
NZ_CP027719.1_prot_WP_124313290.1	Pseudomonas chlororaphis	MSIEKACVASNETSIKAAVDNSQKINEQYDVADFVEIERNEACLQHGDGGVNH
NZ_CP034455.1_prot_WP_208721446.1	Mesorhizobium sp. M1A.F.Ca.IN.022.06.1.1	MPEKGGREELVRVYRDPAKGEDVIIEVLGQPVGALKQMKAEPWLLRDKSSGDNTDKSK
NZ_CP040638.1_prot_WP_138655625.1	Natrinema pallidum	MTEYDIEEVDDEEAPALHQHHKVVESDD
NZ_CP048289.1_prot_WP_182454041.1	Streptacidiphilus sp. P02-A3a	MSETLVERAPEGAVRAALIQNGNDPGVYTEHGAALVERAPEGAVRAALIQNGNDPGVYTEHGATR
NZ_CP061913.1_prot_WP_223104680.1	Dactylosporangium vinaceum	MSINPGGKGMEQTTEAVSVLVEPAAPQAEFETDILIEDESAFAAMPRQDC
NZ_FCNU01000014.1_prot_WP_068468516.1	Candidatus Protochlamydia phocaeensis	MDTKALQEESKNLQNDDFEIFELDMIDRPCLQHDQ
NZ_FOUK01000004.1_prot_WP_038682746.1	Pimelobacter simplex	MPKATTQAEDVAKLGLKEIESYGLADLQCDISMPVFDEVGAGDGIQAQC
NZ_HG315684.1_prot_WP_049921002.1	Halopiger djelfimassiliensis	MSEYDIEEVDDDEEPALHQHHKVVESDD
NZ_JAAGMS010000178.1_prot_WP_052658783.1	Streptomyces anulatus	MNSQFADPSTTQANPSAQGEAEYDTAVFDIEIEEVETTPSLLKQGCIC
NZ_JAAGWY010000001.1_prot_WP_163287575.1	Diaminobutyricibacter tongyongensis	MTENNSAELVLEEITEPAPALIQQGNIVC
NZ_JAAOBZ010000008.1_prot_WP_046341452.1	Bacillus sp. Bvel1	MKKNYKEDISKEKMNNKENNKLVIKATDFKIEEISEMPMALRQQSWYNR
NZ_JAAQPH010000039.1_prot_WP_167231484.1	Pelagibius litoralis	MAEKAKPSIEKKTCGLSQSASEETDDLGIEELPAFDLALMQTCGDGDSDPGW
NZ_JABCJM010000011.1_prot_WP_172205298.1	Niveibacterium sp. COAC-50	MANEQKPEEIVKIYRDSSDKERILVEVLGEPIVALKQMKAEPWLLKDRKDQAEPK
NZ_JABJRC010000005.1_prot_WP_171675588.1	Kribbella sandramycini	MENNTAVEIEETTEYDVMLLQTDRY
NZ_JACAAP010000002.1_prot_WP_237983897.1	Bacillus subtilis	MKKNYKDDISKEKMNNKENNKLIIKATDFKIEEISEMPMALRQQSWYDR
NZ_JACHMN010000001.1_prot_WP_184831946.1	Allocatelliglobosispora scoriae	MAKTLVSKPKVVAIITPTGSVKVRRTTPLIVAKMQHPG
NZ_JACIFL010000009.1_prot_WP_183844980.1	Rhizobium sp. BK109	MDNKVAKNVEVKKGSIKATFKAAVLKSKTKVDIGGSRQGCVA
NZ_JACRUO010000001.1_prot_WP_191071437.1	Nanchangia anserum	MNDAESEDVELVLEEITEETPALIQQGNRLGC
NZ_JACSZX010000002.1_prot_WP_064447342.1	Micromonospora chalcea	MMTTTAQEMSAQNAEVSLNETAEESSIDNIEGLFEEVDLFSTALIQGGCTGGFTSL
NZ_JADEUF010000102.1_prot_WP_189760735.1	Xenorhabdus griffiniae	MKDSDALNKVSSSDLEKISVSLSRTTQMIKPSGTDQPKGLFVIKSKTDPLDAKLMEQCCIR
NZ_JADNQW010000002.1_prot_WP_196406460.1	Methylosinus sp. H3A	MKNQRQASATTSTNETKVRVSDKKKMTEAFRAAIRKSSTRVVAVNRQGCVTSG
NZ_JAENHP010000001.1_prot_WP_236045755.1	Actinoplanes ovalisporus	MPIDQEYIEEPVTAVPDTEVQATPSEDEVVEETLAYEVMLLQTSYY
NZ_JAFBCK010000001.1_prot_WP_173033957.1	Actinokineospora baliensis	MQNMVDGEVDTAVAPADSVVRQDFEWSAQVGAGTVSIVRTAQSSPVWIQANN
NZ_JAFDSE010000010.1_prot_WP_001106817.1	Acinetobacter pittii	MNDCNENINQSTESLIKSSKVPTRNDFKAALKKNSTQTHGALGNRQGCVIIIKPI
NZ_JAGGKP010000017.1_prot_WP_209853176.1	Paenibacillus sediminis	MKNQEMEPISVQKVNVELENVLKVEDFVIEELPSLPLALEQGDWSSW
NZ_JAGGKP010000017.1_prot_WP_209853186.1	Paenibacillus sediminis	MKNQEMEPISVQKVNVELENVLKVEDFVIEELPSLPLALEQGDWSSW
NZ_JAHUVW010000004.1_prot_WP_228873819.1	Streptomyces halstedii	MSSESGDKTINTTPETARLALADLYAVRLKEREGEESGPVFRLKQVDADERPVLIQCCIR
NZ_JAIWQZ010000002.1_prot_WP_015425781.1	Lactococcus sp. SK2-659	MKGTKSMKNKKEEQTQDDELLFEEVEDFDIALEQGCGDFEIL
NZ_JAJAUY010000015.1_prot_WP_226725830.1	Streptomyces antimicrobicus	MSETLVERAPETVVRAALIQNGNDPKYYSHDGASLVERAPQGVVRAALIQNGNDPKYYSHDGVAR
NZ_JAJBHY010000001.1_prot_WP_016806399.1	Acinetobacter baumannii	MNDCNENINQSTESLIKSSKVPTRNDFKAALKKNSTQTHGALGNRQGCVIIIKPI
NZ_JAJHUO010000001.1_prot_WP_230564877.1	Saccharothrix luteola	MEAAVAIEVANEVEETAEYEVMLLQADIY
NZ_JNCS01000013.1_prot_WP_007107432.1	Natrinema altunense	MSEYDIEEVDDDEEPALHQHHKVVESDD
NZ_JNWO01000008.1_prot_WP_043673526.1	Streptomyces xylophagus	MENTVEIVETVEIEEVESYEPMLLQGPNVD
NZ_JNXE01000009.1_prot_WP_033281213.1	Streptomyces sp. NRRL F-525	MENTVAAQDITVEIEEVESYEPMLLQGPNVD
NZ_JOIS01000049.1_prot_WP_030871144.1	Streptomyces sp. NRRL F-2747	MSETLVERAPQTVVRAALIQNGNDPKYYSQDGVSLVERAPESVVRAALIQNGNDPKYYSQDGIGR
NZ_JOJD01000021.1_prot_WP_158718589.1	Streptomyces sp. NRRL S-98	MQTEIVVDEVQVSEVIETEAPIFELDLTEIRPTAGIKQACMP
NZ_JPQT01000085.1_prot_WP_047573018.1	Pseudomonas syringae	MTTSTDTQDFKLVERNEGALQHGDGGVNH
NZ_JXSQ01000003.1_prot_WP_163287575.1	Leucobacter komagatae	MFEHNEVVTEVSEVLLEELEAEAPALIQMGNVMR
NZ_KE734694.1_prot_WP_027249400.1	Planktothrix agardhii	MNDQSQIITSASGVKTENTKSGLRDEILVDMKTANGRITLKKTVRSGMVAIQYND
NZ_KK211301.1_prot_WP_028389618.1	Legionella fairfieldensis	MENMIENNELDTNLDAVLEIEEVTECIAASLQSDQ
NZ_LLZI01000242.1_prot_WP_079064354.1	Streptomyces sp. NRRL F-4489	MTHTLVERAPESAVRPALIQNGNDPKHYSHSGVSLVERAPESAVRPALIQNGNDPKHYSHSGASI
NZ_LPZU01000030.1_prot_WP_000243160.1	Bacillus paranthracis	MNKTVEKQNALKEVAKAKNEKKASLFTVKSAPALGQVVREQCCIR
NZ_LT719092.1_prot_WP_048161557.1	Cuniculiplasma divulgatum	MTDADFVVEEVSLDMPAAKQNGG
NZ_LWSC01000097.1_prot_WP_158006541.1	Acidithiobacillus thiooxidans	MSTYGRKEVTAKKIDKGAKKISKETFKAAMKEASVRSCGIEAARQGCIA
NZ_ML133582.1_prot_WP_126906504.1	Rhizobium phaseoli	MAEEKGREELVRVYRDASRSDDVIIEVLGQPVGALKQMKAEPWKLSESAKSTDTGKPS
NZ_MQNC01000004.1_prot_WP_096533371.1	Staphylococcus pseudintermedius	MSKVNIEIKEVKRNEAAMRQGCVTGPGGGGTKEA
NZ_MRCS01000050.1_prot_WP_095945592.1	Pseudomonas sp. ACN8	MMSTTNQDFKVVERNEGALQHGDGGVNH
NZ_NEJH01000002.1_prot_WP_085715381.1	Pseudomonas sp. B28(2017)	MPIEKTSIASTETSIKTAVDNAQKISEQYDVADFVEIERNEACLQHGDGGIN
NZ_NFZX01000086.1_prot_WP_116279694.1	Virgibacillus dokdonensis	MENVEKNLEQKEAKVEVKAKDFKIEEVSEMPMALRQWETHPV
NZ_NKHR01000016.1_prot_WP_187654804.1	Xenorhabdus sp. PB62.4	MRSSKILGNASNKDLEKISANLSRAAQMIEPNKTDKPKGLFIIKSKTDSLEEKLIEQCCIR
NZ_OLMQ01000003.1_prot_WP_158662239.1	Pseudomonas syringae group genomosp. 3	MSIEKTFVASNETSIKASAANVNQTNEQHEIADFVEIERNEACLQHGDGGIN
NZ_PKRR01000004.1_prot_WP_101942441.1	Uliginosibacterium sp. TH139	MNKSQKKSTDSAKIAKEQTSVPLIVKVQGPLPAAIQNGSRPSGFSISGKK
NZ_PVQM01000006.1_prot_WP_106047852.1	Bacillus atrophaeus	MKKNYKDDISKEKMNNKENNKLIIKATDFKIEEISEMPMALRQQSWYDR
NZ_QJRB01000045.1_prot_WP_179017870.1	Paenarthrobacter nitroguajacolicus	MTETIATAAAEKAVTAEAEKLDSVFELDLSEVQPIAARRQGCVIIL
NZ_REGD01000025.1_prot_WP_121953118.1	Corynebacterium macginleyi	MKEDTANSNNSDDNGSAFSLNIKPTRVFDVMIQMNN
NZ_SMYN01000024.1_prot_WP_136685859.1	Rhodobacter xinxiangensis	MTAPDSSEDLVRIRRDSEKSDIFIIEVLGEPISALKQMKAEPWTLREQAKDESDASE
NZ_SNWQ01000039.1_prot_WP_133805689.1	Kribbella sp. VKM Ac-2527	MSSVRLTKRDKLTTEEDRKRSYQATFETPSGQFTLTRSYQSDPKPVQTLGHSK
NZ_UGNW01000001.1_prot_WP_058523444.1	Legionella birminghamensis	MENQVNSIDEIFEISEIEKDMNGVVARQGCISVQTPNASESKEEANAN
NZ_VELC01000011.1_prot_WP_145007831.1	Kocuria indica	MNNADSQNVELTLEEITEETPALIQQGNRMN
NZ_VIUJ01000007.1_prot_WP_077749171.1	Pseudomonas sp. SJZ077	MPIEKTSIASTETSIKTAVDNCQKISEQYDVADFVEIERNEACLQHGDGGIN
NZ_WBMS02000015.1_prot_WP_236008974.1	Actinomadura physcomitrii	MQAIATPKTVSVVTKKGSVEVRRTTPSIHATMQHPG
NZ_WWGZ01000092.1_prot_WP_159072653.1	Streptomyces sp. SID7834	MSASEIVETVRELSVEEILESQETQTSEVFGLALTEIQPIAGIKQLGT
	Blue color indicates the TfxC homologs found within the same BGC, the sequence of the same precursor is provided for both.
