## Supplementary Data 3 for "Tiarins, a diverse family of natural Trojan-horse aminoacyl-tRNA synthetase inhibitors discovered by genome mining"

### Sheet: Sheet1
			peak area									normalized peak area									mean peak area		STD					log normalized peak area								log mean peak area		STD			t-score	p-value				q-value
			BSM 1	BSM 2	BSM 3	BSM+TFX 1	BSM+TFX 2	BSM+TFX 3				BSM 1	BSM 2	BSM 3	BSM+TFX 1	BSM+TFX 2	BSM+TFX 3				BSM	BSM+TFX	BSM	BSM+TFX				BSM 1	BSM 2	BSM 3	BSM+TFX 1	BSM+TFX 2	BSM+TFX 3			BSM	BSM+TFX	BSM	BSM+TFX
	aa-tRNAaa abundance	Ala	165129	423503	632693	254585	170572	417669		aa-tRNAaa abundance	Ala	0.0261417	0.0359363	0.0845236	0.0352086	0.0284495	0.0573401		aa-tRNAaa abundance	Ala	0.0488672	0.0403327	0.0312653	0.0151115			Ala	-1.58267	-1.44447	-1.07302	-1.45335	-1.54592	-1.24154		Ala	-1.36672	-1.41361	0.263567	0.156035		-0.265145	0.806844	16	1.00855	0.99509	0.99509
		Arg	1713380	8481912	3415441	40812	31641	58761			Arg	0.271247	0.719731	0.45628	0.00564422	0.00527737	0.00806705			Arg	0.482419	0.00632955	0.225382	0.00151586			Arg	-0.566635	-0.14283	-0.340768	-2.2484	-2.27758	-2.09328		Arg	-0.350078	-2.20642	0.212056	0.0990595		-13.7374	0.00111608	1	0.0223215	0.954015	0.0223215
		Asn	1665575	1956517	2311482	2106523	1809849	1686377			Asn	0.263679	0.16602	0.308799	0.291328	0.301863	0.231516			Asn	0.246166	0.274902	0.0729827	0.0379413			Asn	-0.578925	-0.77984	-0.510325	-0.535618	-0.52019	-0.635419		Asn	-0.62303	-0.563742	0.140066	0.0625516		0.669422	0.554814	11	1.00875	0.954015	0.954015
		Asp	515006	746771	981210	906327	472202	470329			Asp	0.0815311	0.0633671	0.131083	0.125343	0.0787581	0.0645695			Asp	0.0919938	0.089557	0.0350495	0.0317934			Asp	-1.08868	-1.19814	-0.882453	-0.901899	-1.1037	-1.18997		Asp	-1.05642	-1.06519	0.160294	0.147848		-0.0696579	0.94783	19	0.997716	0.99509	0.99509
		Cys	161557	358871	661212	208935	600401	460523			Cys	0.0255762	0.0304519	0.0883335	0.0288953	0.10014	0.0632233			Cys	0.0481206	0.0640863	0.0349107	0.0356304			Cys	-1.59216	-1.51639	-1.05387	-1.53917	-0.999391	-1.19912		Cys	-1.38747	-1.2459	0.29138	0.272914		0.614237	0.572409	12	0.954015	0.988029	0.954015
		Gln	4087589	2912794	5305612	5540787	2853189	5106455			Gln	0.64711	0.247164	0.708795	0.76628	0.475881	0.701044			Gln	0.534356	0.647735	0.250621	0.152362			Gln	-0.189022	-0.607014	-0.14948	-0.115613	-0.322502	-0.154255		Gln	-0.315172	-0.197456	0.253515	0.110003		0.737788	0.518963	9	1.15325	0.954015	0.954015
		Glu	3950610	4820796	5101012	4237330	1526844	3201919			Glu	0.625425	0.409068	0.681461	0.586014	0.254661	0.439578			Glu	0.571985	0.426751	0.143845	0.166049			Glu	-0.203825	-0.388205	-0.166559	-0.232092	-0.594038	-0.356964		Glu	-0.252863	-0.394364	0.118682	0.183849		-1.12	0.33514	4	1.6757	0.954015	0.954015
		Gly	10885456	9941409	11543091	11576620	3162101	7800590			Gly	1.72329	0.843576	1.54208	1.60102	0.527404	1.07091			Gly	1.36965	1.06645	0.464513	0.536824			Gly	0.236358	-0.0738758	0.188107	0.204398	-0.277857	0.0297533		Gly	0.116863	-0.0145685	0.166937	0.244163		-0.769656	0.489691	8	1.22423	0.954015	0.954015
		His	110027	595457	388375	138834	129394	224249			His	0.0174185	0.0505274	0.0518843	0.0192005	0.0215815	0.0307862			His	0.0399434	0.0238561	0.0195189	0.00611863			His	-1.75899	-1.29647	-1.28496	-1.71669	-1.66592	-1.51164		His	-1.44681	-1.63142	0.270418	0.106788		-1.09978	0.362451	6	1.20817	0.954015	0.954015
		Ile/Leu	778336	1684381	1368826	792839	384479	1198248			Ile/Leu	0.123219	0.142928	0.182866	0.109648	0.0641269	0.164503			Ile/Leu	0.149671	0.112759	0.0303899	0.0502601			Ile/Leu	-0.909322	-0.844883	-0.737867	-0.959999	-1.19296	-0.783827		Ile/Leu	-0.830691	-0.978929	0.0866042	0.205222		-1.15268	0.341104	5	1.36442	0.954015	0.954015
		Lys	517040	536105	1221424	832519	535149	973080			Lys	0.0818531	0.0454911	0.163174	0.115136	0.089257	0.13359			Lys	0.0968394	0.112661	0.0602559	0.0222699			Lys	-1.08696	-1.34207	-0.787349	-0.93879	-1.04936	-0.874226		Lys	-1.07213	-0.954124	0.27766	0.0885673		0.701303	0.544872	10	1.08974	0.954015	0.954015
		Met	172767	684017	293926	221580	162625	206896			Met	0.0273509	0.0580421	0.0392666	0.0306441	0.0271241	0.0284039			Met	0.0415532	0.028724	0.0154728	0.0017817			Met	-1.56303	-1.23626	-1.40598	-1.51365	-1.56665	-1.54662		Met	-1.40175	-1.54231	0.163427	0.026758		-1.47005	0.273298	3	1.82199	0.954015	0.954015
		Phe	4306574	1391570	2438556	2552594	970005	2106796			Phe	0.681778	0.118081	0.325775	0.353019	0.161786	0.289233			Phe	0.375211	0.268013	0.285081	0.0973663			Phe	-0.166357	-0.927819	-0.487082	-0.452202	-0.791058	-0.538752		Phe	-0.527086	-0.594004	0.382304	0.176055		-0.27538	0.802009	15	1.06934	0.99509	0.99509
		Pro	3938877	1796136	5452421	3734525	2055015	3721138			Pro	0.623567	0.152411	0.728407	0.516477	0.342754	0.51086			Pro	0.501462	0.456697	0.306799	0.0987175			Pro	-0.205117	-0.816985	-0.137626	-0.286949	-0.465017	-0.291698		Pro	-0.386576	-0.347888	0.374269	0.101465		0.172801	0.876886	17	1.03163	0.99509	0.99509
		Ser	892190	1714530	1289915	1070264	595788	839390			Ser	0.141243	0.145486	0.172324	0.148015	0.0993709	0.115236			Ser	0.153018	0.120874	0.0168537	0.0248074			Ser	-0.850032	-0.837179	-0.763654	-0.829693	-1.00274	-0.93841		Ser	-0.816955	-0.923615	0.046605	0.0874674		-1.86402	0.157657	2	1.57657	0.954015	0.954015
		Thr	2314189	3271260	5816079	2836437	944882	4537288			Thr	0.366361	0.277582	0.77699	0.392274	0.157596	0.622906			Thr	0.473644	0.390925	0.266429	0.232658			Thr	-0.43609	-0.556609	-0.109585	-0.406411	-0.802455	-0.205578		Thr	-0.367428	-0.471481	0.231287	0.303712		-0.472101	0.663098	13	1.02015	0.988029	0.988029
		Trp	1198057	1056690	612590	933334	918211	574513			Trp	0.189666	0.0896652	0.081838	0.129078	0.153148	0.0788725			Trp	0.12039	0.120366	0.0601223	0.0378962			Trp	-0.722012	-1.04738	-1.08705	-0.889147	-0.81489	-1.10307		Trp	-0.952144	-0.935704	0.200285	0.149627		0.113901	0.915222	18	1.01691	0.99509	0.99509
		Tyr	198039	977443	474304	472380	328246	333465			Tyr	0.0313517	0.0829407	0.0633639	0.0653292	0.0547479	0.04578			Tyr	0.0592188	0.0552857	0.0260431	0.00978568			Tyr	-1.50374	-1.08123	-1.19816	-1.18489	-1.26163	-1.33932		Tyr	-1.26104	-1.26195	0.21816	0.0772162		-0.00678719	0.99509	20	0.99509	#N/A	0.99509
		Val	404257	600716	1148859	786059	344178	1011511			Val	0.0639983	0.0509736	0.15348	0.10871	0.0574051	0.138866			Val	0.089484	0.101661	0.0558035	0.0411856			Val	-1.19383	-1.29265	-0.813948	-0.963729	-1.24105	-0.857404		Val	-1.10014	-1.02073	0.252731	0.198072		0.428387	0.69162	14	0.988029	0.99509	0.988029
		f-Met	1628476	1018910	1707053	2248088	1087602	2119324			f-Met	0.257806	0.0864594	0.228051	0.310906	0.1814	0.290953			f-Met	0.190772	0.261086	0.0915542	0.0697278			f-Met	-0.588708	-1.06319	-0.641968	-0.507371	-0.741362	-0.536177		f-Met	-0.764621	-0.59497	0.259934	0.127595		1.01479	0.386992	7	1.10569	0.954015	0.954015
	GMP		6316682	11784841	7485401	7230762	5995596	7284071
